# Intragenic suppressor screen of YHB identifies novel and known loss-of-function alleles of Arabidopsis phytochrome B

**DOI:** 10.64898/2026.05.07.723358

**Authors:** Wei Hu, Nathan C. Rockwell, J. Clark Lagarias

## Abstract

The red/far-red sensing photoreceptor phytochrome B (phyB) governs multifaceted plant development and responses to light and temperature stimuli. PhyB photoconversion between red-absorbing, inactive Pr and far red-absorbing, active Pfr states, imparted by its covalently bound bilin chromophore, enables rapid switching and plasticity of phyB signaling activities. The phyB^Y276H^ variant (YHB) is photochemically inert but adopts a constitutively active Pfr-like structure regardless of light conditions, which becomes a versatile model to dissect phyB signaling mechanisms. Here, we conducted a large-scale EMS mutagenesis screen on *YHB*-expressing transgenic lines, mining intragenic suppressor mutations that would unveil critical residues for phyB structure-function relationships. Comparative analyses of 26 nonsense variants suggested modular organization of phyB overall structure and dispensability of the C-terminal HKRD domain for phyB signaling. Amongst fourteen novel and nine known loss-of-function missense variants identified herein, G284E was of particular interest for its fully suppressed constitutive activity in darkness and its restored photochemistry and light responsiveness. The G284E mutation was further tested to also nullify another constitutively active phyB^Y303V^ allele by eliminating chromophore attachment. P309L was the sole variant identified which fully suppressed YHB in both dark and light conditions. C402Y profoundly elicited YHB protein instability. Three variants G118R, C402Y and G538D markedly reduced chromophorylation levels of YHB. Although the chromophore binding site variant C357Y was a strong loss-of-function allele, it retained residual signaling activity with respect to PIF3 protein turnover in dark-grown seedlings, presumably due to its ability to noncovalently bind chromophore. Two tandem prolines (P799, P800) proved critical to YHB structural integrity/stability as well as signaling activity. In summary, these diverse variants shed new insights into multiple levels by which the YHB (and thereby phyB) signaling is initiated, tuned, and disseminated.
