## SupplementalTable S2 for "Intragenic suppressor screen of YHB identifies novel and known loss-of-function alleles of Arabidopsis phytochrome B"

### Sheet: Mutant Alleles
Table S2. PHYB missense mutants
PhyB	Allele	Molecular Lesion	Domain	RNA/Protein/Spectra	Phenotype	Formatted Reference
AtphyB	T-NGN-1	D64N	NTE	strong LOF	strong LOF	[1]
AtphyB	G78A	G78A	NTE	reduced PIF6 interaction	hypoactive, due to loss of PIF6 interaction	[2]
AtphyB	Y83W	Y83W	NTE	poor conversion to Pfr, reduced PIF6 interaction	hypoactive, due to loss of PIF6 interaction	[2]
AtphyB	S84D, S86E	S84, S86D, or S84, S86E	NTE	phosphomimic mutant	partially complement phyB mutant	[3]
AtphyB	S86A	S86A	NTE	nonphosphomimic mutant, slow dark reversion	transgenic plants are hypersensitive, large photobodies under Rc	[4, 5]
AtphyB	S86D	S86D	NTE	phosphomimic mutant, fast dark reversion	partially complement phyB-9 mutant, more diffuse nuclear localization under Rc	[4, 5]
AtphyB	T89-T91D, or T89-T91E	T89-T91D, or T89-T91E	NTE	phosphomimic mutant	partially complement phyB mutant	[3]
AtphyB	I104A	I101E	NTE	poor conversion to Pfr, reduced PIF6 interaction	hypoactive, due to loss of PIF6 interaction	[2]
AtphyB		I104A	NTE	normal photochemistry	nd	[6]
AtphyB	Y104E, or Y104D	Y104E, or Y104D	NTE	phosphomimic stable protein level, normal photochemistry in vitro, fast dark reversion in vivo, dimer	Y104E transgene cannot complement phyB-9 mutant; do not interact with PIF3; nucleus; form unstable nuclear bodies under W/D grown plants	[3]
AtphyB	Y104F	Y104F	NTE	nonphosphomimic mutant	transgenic plants are hypersensitive to Rc	[3]
AtphyB	S106A	S106A	NTE	nonphosphomimic mutant	fully complement phyB mutant	[3]
AtphyB	S106D/E	S106D, or S106E	NTE	phosphomimic mutant	partially complement phyB mutant	[3]
AtphyB	I108A	I108A	NTE	normal photochemistry	nd	[6]
AtphyB	I108Y	I108Y	NTE	normal photochemistry	nd	[6]
AtphyB	Q109A	Q109A	NTE-Knot	reduced PIF6 interaction	hypoactive, due to loss of PIF6 interaction	[7]
AtphyB	Q109A/R110A	Q109A/R110A	NTE-Knot	reduced PIF6 interaction	hypoactive, due to loss of PIF6 interaction	[2]
AtphyB	R110A	R110A	NTE-Knot	reduced PIF6 interaction	hypoactive, due to loss of PIF6 interaction	[7]
AtphyB	T-NGN-2, T-BNT-1	R110Q	NTE-Knot	normal chromophore binding, poor PIF3 binding	moderate to strong LOF	[1, 8], This work
AtphyB	T-NGN-3	G111D	NTE-Knot	poor PIF1, PIF3, PIF4, PIF5 and PIF7 binding, normal chromophore binding	strong LOF	[1, 8]
AtphyB	T-NGN-4, T-BNT-2	G112D	NTE-Knot	slightly less PIF3 binding	weak LOF	[1, 8]
AtphyB	G118E	G118E	NTE-Knot	moderate LOF	moderate LOF	This work
AtphyB	phyB-35 (ga-86) Ler, ga1-3, T-phyB-GFP-1	G118R	NTE-Knot	nd/WT, cytosolic/nuclear/stage I, no nuclear photobodies	reduced sensitivity to R light, strong LOF, fail to form photobodies	[9, 10], This work
AtphyB	T-BNT-3	C119Y	nPAS	reduced PIF3 binding, poor chromophore binding	LOF	[8]
AtphyB	P145L	P145L	nPAS	weak LOF	weak LOF	This work
AtphyB	T-NGN-5	P149L (VP motif?)	nPAS	weak LOF	weak LOF	[1]
AtphyB	R177A	R177A	nPAS	reduced PIF6 ineraction	hypoactive, due to loss of PIF6 interaction	[7]
AtphyB	R182A	R182A	nPAS	no effect on PIF6 interaction	silent mutation	[7]
AtphyB	E183A	E183A	nPAS	no effect on PIF6 interaction	silent mutation	[7]
AtphyB	T-phyB-GFP-8	P189S	nPAS	hypersensitive, enhanced photobody formation	hypersensitive, enhanced NB formation	[11]
AtphyB	phyB-15 (EMS 235) Col	I208T	nPAS	nd/WT		[9]
AtphyB	R220A	R220A	nPAS-GAF linker	no effect on PIF6 interaction	silent mutation	[7]
AtphyB	L226Y	L226Y	nPAS-GAF linker	reduced PIF6 interaction	partial LOF, due top loss of PIF6 interaction	[2]
AtphyB	I228E	I228E	nPAS-GAF linker	poor conversion to Pfr, impaired Pfr dimerization, enhanced dark reversion, loss of PIF6 binding	hypoactive, due top loss of PIF6 interaction	[2]
AtphyB	L237A	L237A	nPAS-GAF linker	no effect on PIF6 interaction	hypoactive, due top loss of PIF6 interaction	[7]
AtphyB	R240A	R240A	nPAS-GAF linker	no effect on PIF6 interaction	silent mutation	[7]
AtphyB	T-BNT-5	L256C	GAF	reduced PIF3 binding, poor chromophore binding	LOF	[8]
AtphyB	T-BNT-6	V264E	GAF	no PIF3 interaction, no chromophore binding	LOF	[8]
AtphyB	D266A	D266A	GAF	no effect on PIF6 interaction	silent mutation	[7]
AtphyB	T-phyB-GFP-9	R272H	GAF	hypersensitive, enhanced photobody formation	hypersensitive, enhanced photobody formation	[11]
AtphyB	T-BNT-7	V273L	GAF	no PIF3 interaction, no chromophore binding	LOF	[8]
AtphyB	Y276H	Y276H	GAF	GOF Constitutively Active	GOF Constitutively Active	[12, 13]
AtphyB	Y276I	Y276I	GAF	WT activity, no GOF	WT activity, no GOF	[12]
AtphyB	Y276Q	Y276I	GAF	GOF Constitutively Active	GOF Constitutively Active	[12]
AtphyB	Y276R	Y276R	GAF	LOF, does not complement phyB mutant	LOF	[12]
AtphyB	hy3-4-117 Ler	H283Y	GAF	WT level/WT level/nd	intemediate LOF	[14, 15]
AtphyB	T-NGN-6	G284E	GAF	intermediate LOF, strong LOF in darkness	strong LOF in darkness, but rescued in light	[1], This work
AtphyB	Y303V	Y303V	GAF	GOF Constitutively Active	GOF constituively active	[13, 16]
AtphyB	T-NGN-7	P304L	GAF	weak LOF	weak LOF	[1]
AtphyB	D307A	D307A	GAF	no Pfr formation, does not form nuclear photobodies	strong LOF, does not complement phyB mutant under very high R	[17]
AtphyB	D307N	D307N	GAF	weak LOF	weak LOF	This work
AtphyB	T-BNT-8	I308T	GAF	reduced PIF3 binding, Normal chromophore binding, but aberrant photochemistry	LOF	[8]
AtphyB	T-NGN-8	P309L	GAF	strong LOF to null	strong LOF (bilin bound)	[1], This work
AtphyB	Q310W	Q310W	GAF	reduced PIF6 interaction	hypoactive, due top loss of PIF6 interaction	[2]
AtphyB	T-NGN-9	R313K	GAF	weak LOF	weak LOF	[1]
AtphyB	F314A	F314A	GAF	reduced PIF6 interaction	hypoactive, due top loss of PIF6 interaction	[2]
AtphyB	Q318A	Q318A	GAF	reduced PIF6 interaction/no effect on PIF6 interaction	hypoactive/silent mutation	[2, 7]
AtphyB	R322A	R322A	GAF	faster dark reversion, less nuclear photobodies than wt phyB	same as wt phyB	[6, 17]
AtphyB	T-NGN-10	R322Q	GAF	fast dark reversion	intermediate LOF	[1]
AtphyB	T-phyB-GFP-2	C327Y	GAF Knot Loop	cytosolic/nuclear/stage I, no photobodies	reduce sensitive to R light, fail to form photobodies	[1, 10]
AtphyB	T-BNT-9	S343Y	GAF Knot Loop	reduced PIF3 binding, poor chromophore binding	LOF; poor assembly	[8]
AtphyB	T-BNT-10	C345R	GAF Knot Loop	reduced PIF3 binding, poor chromophore binding	LOF; poor assembly	[8]
AtphyB	T-BNT-11	G348D	GAF Knot Loop	reduced PIF3 binding, normal chromophore binding	LOF	[8]
AtphyB	phyB-102	S349F	GAF Knot Loop	strong LOF	strong LOF	[18], This work
AtphyB	R352A	R352A	GAF Knot Loop	very slow dark reversion, no photobodies	marginally hypoactive	[6, 17]
AtphyB	T-NGN-11, T-BNT-12	R352K	GAF Knot Loop	normal chromophore binding, poor PIF1, PIF3, PIF4, PIF5 and PIF7 binding	weak LOF	[1, 8]
AtphyB	C357A	C357A	GAF		strong LOF	[19, 20]
AtphyB	C357S	C357S	GAF		strong LOF	[21]
AtphyB	C357Y	C357Y	GAF	strong LOF, nearly no covalently bound bilin	strong LOF, nearly no covalently bound bilin	This work
AtphyB	H358A	H358A	GAF	no Pfr formation	nd	[6]
AtphyB	Y361F	Y361F	GAF	very slow dark reversion and slightly slow Pr <->Pfr conversion, seen Large photobodies under low R whereas WT phyB does not	hypersensitive	[6, 17]
AtphyB	T-BNT-13	S367P	GAF	reduced PIF3 binding, normal chromophore binding	LOF	[8]
AtphyB	T-NGN-12	S370F	GAF	strong LOF	strong LOF	[1, 8]
AtphyB	T-phyB-GFP-3	A372T	GAF	cytosolic/nuclear/stage I, no photobodies, frequent allele in other WT phyBs?, fast dark reversion	reduce sensitivity to R light, fail to form photobodies	[1, 10]
AtphyB	T-NGN-13	V401I	GAF	faster dark reversion	strong LOF	[1]
AtphyB	V401S	V401S	GAF	very slow dark reversion	nd	[6]
AtphyB	C402Y	C402Y	GAF	strong LOF	strong LOF	This work
AtphyB	T-BNT-14	P411L	GAF	reduced PIF3 binding, less chromophore binding (also found in Tomato PHYF)	LOF	[8]
AtphyB	L414A	L414A	GAF	no effect on PIF6 interaction	silent mutation	[7]
AtphyB	T-BNT-15	R415W	GAF	reduced PIF3 binding, no chromophore binding	LOF	[8]
AtphyB	F420E	F420E	GAF	reduced dark reversion, normal conversion to Pfr, reduced Pr & Pfr dimerization, reduced PIF6 interaction	partially active, due to loss of dimerization and reduced PIF6 interaction	[2, 22]
AtphyB	L427A	L427A	GAF	slightly faster dark reversion, no effect on monomer-dimer equilibrium	nd	[22]
AtphyB	86sh3	G515N	PHY	hypersensitive	hypersensitive	[23]
AtphyB	G515E	G515E	PHY	hyperactive; slow dark reversion	hypersensitive	[24]
AtphyB	G538D	G538D	PHY	strong LOF	strong LOF	This work
AtphyB	T-NGN-14	G564A	PHY TONGUE	intermediate LOF	intermediate LOF	[1]
AtphyB	phyB-401 (ohr1)	G564E	PHY TONGUE	hypersensitive, slow dark reversion, not fully FR reversible	hypersensitive toward to Rc	[6, 24-26]
AtphyB	10sh3	G565S	PHY TONGUE	hypersensitive	hypersensitive	[23]
AtphyB	100lh2	G576E	PHY TONGUE	hyposensitive	hyposensitive	[23]
AtphyB	Lm2-phyA mutation in AtPHYB	M579T (transgene in phyB-9)	PHY TONGUE	hyposensitive	hyposensitive to low fluence of Red light, sensitive to light fluence of high fluence of Red light	[27]
AtphyB	9lh	P581L	PHY TONGUE	hyposensitive	hyposensitive	[23]
AtphyB	P581S	P581S	PHY TONGUE	moderate LOF	moderate LOF	This work
AtphyB	R582A	R582A	PHY-TONGUE	normal photoactivity but slow dark reversion	normal activity, but enhanced Rc-dep photobodies	[17]
AtphyB	S584A	S584A	PHY-TONGUE	fast dark reversion; no Pfr	hyposensitive	[2, 6]
AtphyB	S584E	S584E	PHY-TONGUE	fast dark reversion; no Pfr	hyposensitive	[2, 6]
AtphyB	T-phyB-22, 93lh1	S584F	PHY TONGUE	very fast dark reversion, strong LOF	strong LOF	[1, 2, 23, 24], This work
AtphyB	S584K	S584K	PHY TONGUE	hypoactive	hypoactive, no Pfr and fast dark reversion	[2]
AtphyB	T-phyB-GFP-4, T-phyB-23	A587T	PHY TONGUE	cytosolic/nuclear/stage I, no photobodies	reduce sensitivity to R light, fail to form photobodies	[10]
AtphyB	E655K	E655K	PAS1	moderate LOF	moderate LOF	This work
AtphyB	A663V	A663V	PAS1	moderate LOF	moderate LOF	This work
AtphyB	V664M	V664M	PAS1	V664M (phyA-300D mutation in phyB, transgene in Ler and phyB-101)	complement phyB null, fail to interfere with WT phyB signaling	[28]
AtphyB	A669V	A669V	PAS1	moderate LOF	moderate LOF	This work
AtphyB	T-phyB-GFP-5	G674D	PAS1	cytosolic/nuclear/stage I, no photobodies	moderate to strong LOF	[10], This work
AtphyB	G678E	G678E	PAS1	moderate to strong LOF	moderate to strong LOF	This work
AtphyB	T-phyB-GFP-6, 38lh4	A719V	PAS1	cytosolic/nuclear/stage I, no photobodies	reduce sensitivity to R light, fail to form photobodies	[10, 23]
AtphyB	T-phyB-101 (37-3), 3lh2	A750V	PAS1	nd/increased level/increased level, dimer, native gel	nuclear translocation, fail to form photobodies	[23, 29, 30]
AtphyB	T-phyB-102 (35-4)	G767E	PAS1	nd/WT level/WT level, dimer, native gel	LOF	[29]
AtphyB	T-phyB-103 (38-5)	G767R	PAS1	strong LOF, defect in nuclear translocation under light	strong LOF	[24, 29, 31-33], This work
AtphyB	F780E	F780E	Mod Loop	reduced dark reversion, inhibit dimer formation	nd	[22]
AtphyB	I783P	I783P	Mod Loop	reduced dark reversion, inhibit dimer formation	nd	[22]
AtphyB	P799L	P799L	PAS2	moderate LOF	moderate LOF	This work
AtphyB	P800L	P800L	PAS2	weak ~ moderate LOF	weak ~ moderate LOF	This work
AtphyB	phyB-101, T-phyB-104 (60-2), T-phyB-GFP-7	E812K	PAS2	cytosolic/nuclear/stage I, no photobodies, dimer, native gel	strong LOF, nuclear translocation, fail to form photobodies	[10, 18, 29, 30, 34], This work
AtphyB	I855E	I855E	PAS2	normal conversion to Pfr, reduced Pr dimerization, inhibited dark reversion	weak LOF	[2, 22]
AtphyB	G899E	G899E	PAS2	strong LOF	strong LOF	This work
AtphyB	K996R	K996R	HKRD(CA)	reduced SUMOylation	hypersensitive to R, SUMOylation inhibits binding to PIF5	[35]
AtphyB	phyB-19 (D18) Col	D1040V	HKRD(CA)	nd/WT, inhibits HKRD dimerization	inhibits nuclear localization, loss of photobodies	[9, 36]
nd, not determined; GOF & constitutively active mutations are marked in red ; LOF mutations identified in this work are marked in blue.
Reference
1	Oka, Y., Matsushita, T., Mochizuki, N., Quail, P.H., and Nagatani, A. (2008). Mutant screen distinguishes between residues necessary for light-signal perception and signal transfer by phytochrome B. PLoS Genetics 4, e1000158.
2	Wang, Z., Wang, W., Zhao, D., Song, Y., Lin, X., Shen, M., Chi, C., Xu, B., Zhao, J., Deng, X.W., et al. (2024). Light-induced remodeling of phytochrome B enables signal transduction by phytochrome-interacting factor. Cell 187, 6235-6250 e6219.
3	Nito, K., Wong, C.C., Yates, J.R., 3rd, and Chory, J. (2013). Tyrosine Phosphorylation Regulates the Activity of Phytochrome Photoreceptors. Cell Rep 3, 1970-1979.
4	Medzihradszky, M., Bindics, J., Adam, E., Viczian, A., Klement, E., Lorrain, S., Gyula, P., Merai, Z., Fankhauser, C., Medzihradszky, K.F., et al. (2013). Phosphorylation of Phytochrome B Inhibits Light-Induced Signaling via Accelerated Dark Reversion in Arabidopsis. Pl Cell 25, 535-544.
5	Qi, P., Mo, W., and Lin, R. (2025). The phytochrome B signaling regulates salt-mediated seedling growth in the dark. Plant and Cell Physiology 66, 766-780.
6	Burgie, E.S., Bussell, A.N., Walker, J.M., Dubiel, K., and Vierstra, R.D. (2014). Crystal structure of the photosensing module from a red/far-red light-absorbing plant phytochrome. Proc Nat Acad Sci Usa 111, 10179-10184.
7	Jia, H., Guan, Z., Ding, J., Wang, X., Tian, D., Zhu, Y., Zhang, D., Liu, Z., Ma, L., and Yin, P. (2025). Structural insight into PIF6-mediated red light signal transduction of plant phytochrome B. Cell Discovery 11, 51.
8	Kikis, E.A., Oka, Y., Hudson, M.E., Nagatani, A., and Quail, P.H. (2009). Residues clustered in the light-sensing knot of phytochrome B are necessary for conformer-specific binding to signaling partner PIF3. PLoS Genet 5, e1000352.
9	Krall, L., and Reed, J.W. (2000). The histidine kinase-related domain participates in phytochrome B function but is dispensable. Proc Nat Acad Sci Usa 97, 8169-8174.
10	Chen, M., Schwabb, R., and Chory, J. (2003). Characterization of the requirements for localization of phytochrome B to nuclear bodies. Proc Nat Acad Sci Usa 100, 14493-14498.
11	Chen, M., and Chory, J. (unpublished).
12	Su, Y.S., and Lagarias, J.C. (2007). Light independent phytochrome signaling mediated by dominant GAF-domain tyrosine mutants of Arabidopsis phytochromes in transgenic plants. The Plant Cell 19, 2124-2139.
13	Jeong, A.R., Lee, S.S., Han, Y.J., Shin, A.Y., Baek, A., Ahn, T., Kim, M.G., Kim, Y.S., Lee, K.W., Nagatani, A., et al. (2016). New constitutively active phytochromes exhibit light-independent signaling activity. Plant Physiology 171, 2826-2840.
14	Koornneef, M., Rolff, E., and Spruit, C.J.P. (1980). Genetic-Control of Light-Inhibited Hypocotyl Elongation in Arabidopsis-Thaliana (L) Heynh. Z Pflanzenphysiol 100, 147-160.
15	Reed, J.W., Nagpal, P., Poole, D.S., Furuya, M., and Chory, J. (1993). Mutations in the gene for the red far-fed light receptor phytochrome-B alter cell elongation and physiological responses throughout Arabidopsis development. Pl Cell 5, 147-157.
16	Choi, D.M., Kim, S.H., Han, Y.J., Hwang, O.J., Shin, A.Y., Pham, V.N., Kim, W.Y., Huq, E., and Kim, J.I. (2025). Distinct signaling mechanisms of constitutively active phytochromes A and B in regulating Arabidopsis seedling development. Plant Physiology and Biochemistry 229, 110412.
17	Zhang, J., Stankey, R.J., and Vierstra, R.D. (2013). Structure-guided engineering of plant phytochrome B with altered photochemistry and light signaling. Plant Physiology 161, 1445-1457.
18	Bradley, J.M., Murphy, G.P., Whitelam, G.C., and Harberd, N.P. (1996). Identification of phytochrome B amino acid residues mutated in three new phyB mutants of Arabidopsis thaliana. Journal Of Experimental Botany 47, 1449-1455.
19	Kircher, S., Kozma-Bognar, L., Kim, L., Adam, E., Harter, K., Schafer, E., and Nagy, F. (1999). Light quality-dependent nuclear import of the plant photoreceptors phytochrome A and B. Pl Cell 11, 1445-1456.
20	Oka, Y., Kong, S.G., and Matsushita, T. (2011). A non-covalently attached chromophore can mediate phytochrome B signaling in Arabidopsis. Plant Cell Physiol 52, 2088-2102.
21	Wagner, D., Koloszvari, M., and Quail, P.H. (1996). Two small spatially distinct regions of phytochrome B are required for efficient signaling rates. Pl Cell 8, 859-871.
22	Li, H., Burgie, E.S., Gannam, Z.T.K., Li, H., and Vierstra, R.D. (2022). Plant phytochrome B is an asymmetric dimer with unique signalling potential. Nature 604, 127-133.
23	Schaefer, E. (unpublished data).
24	Jeon, J., Rahman, M.M., Yang, H.W., Kim, J., Gam, H.J., Song, J.Y., Jeong, S.W., Kim, J.I., Choi, M.G., Shin, D.H., et al. (2024). Modulation of warm temperature-sensitive growth using a phytochrome B dark reversion variant, phyB[G515E], in Arabidopsis and rice. Journal of Advanced Research 63, 57-72.
25	Kretsch, T., Poppe, C., and Schafer, E. (2000). A new type of mutation in the plant photoreceptor phytochrome B causes loss of photoreversibility and an extremely enhanced light sensitivity. Plant J 22, 177-186.
26	Ádám, É., Hussong, A., Bindics, J., Wüst, F., Viczián, A., Essing, M., Medzihradszky, M., Kircher, S., Schäfer, E., and Nagy, F. (2011). Altered Dark- and Photoconversion of Phytochrome B Mediate Extreme Light Sensitivity and Loss of Photoreversibility of the phyB-401 Mutant. PLoS One 6, e27250.
27	Maloof, J.N., Borevitz, J.O., Dabi, T., Lutes, J., Nehring, R.B., Redfern, J.L., Trainer, G.T., Wilson, J.M., Asami, T., Berry, C.C., et al. (2001). Natural variation in light sensitivity of Arabidopsis. Nat Genet 29, 441-446.
28	Fry, R.C., Habashi, J., Okamoto, H., and Deng, X.W. (2002). Characterization of a strong dominant phytochrome A mutation unique to phytochrome a signal propagation. Plant Physiology 130, 457-465.
29	Wagner, D., and Quail, P.H. (1995). Mutational analysis of phytochrome B identifies a small COOH-terminal-domain region critical for regulatory activity. Proc Nat Acad Sci Usa 92, 8596-8600.
30	Kircher, S., Gil, P., Kozma-Bognar, L., Fejes, E., Speth, V., Husselstein-Muller, T., Bauer, D., Adam, E., Schafer, E., and Nagy, F. (2002). Nucleocytoplasmic partitioning of the plant photoreceptors phytochrome A, B, C, D, and E is regulated differentially by light and exhibits a diurnal rhythm. Pl Cell 14, 1541-1555.
31	Matsushita, T., Mochizuki, N., and Nagatani, A. (2003). Dimers of the N-terminal domain of phytochrome B are functional in the nucleus. Nature 424, 571-574.
32	Pfeiffer, A., Nagel, M.K., Popp, C., Wust, F., Bindics, J., Viczian, A., Hiltbrunner, A., Nagy, F., Kunkel, T., and Schafer, E. (2012). Interaction with plant transcription factors can mediate nuclear import of phytochrome B. Proceedings of the National Academy of Sciences 109, 5892-5897.
33	Hu, W., and Lagarias, J.C. (2024). A cytosol-tethered YHB variant of phytochrome B retains photomorphogenic signaling activity. Plant Molecular Biology 114, 72.
34	Elich, T.D., and Chory, J. (1997). Biochemical characterization of Arabidopsis wild-type and mutant phytochrome B holoproteins. Pl Cell 9, 2271-2280.
35	Sadanandom, A., Adam, E., Orosa, B., Viczian, A., Klose, C., Zhang, C., Josse, E.M., Kozma-Bognar, L., and Nagy, F. (2015). SUMOylation of phytochrome-B negatively regulates light-induced signaling in Arabidopsis thaliana. Proc Nat Acad Sci Usa 112, 11108-11113.
36	Qiu, Y., Pasoreck, E.K., Reddy, A.K., Nagatani, A., Ma, W., Chory, J., and Chen, M. (2017). Mechanism of early light signaling by the carboxy-terminal output module of Arabidopsis phytochrome B. Nature Communications 8, 1905.
